# Decoding nonspecific interactions between human nuclear transport proteins: A computational study

**DOI:** 10.1101/2021.03.22.436462

**Authors:** Shravan B. Rathod

## Abstract

The nuclear protein transport between the nucleus and cytosol can be considered a core process of cell regulation. Specially designed proteins in nature such as importins, exportins, and some other transporters facilitate this transport in the cell and control the cellular processes. Transient and weak protein–protein interactions are basis of these various biomolecular processes. Prior to cargo transports, the transport proteins recognize the Nuclear localization signals (NLSs) and Nuclear export signals (NESs) of cargo proteins and, bind to the RanGTP. Also, these proteins bind with other similar protein subunits along with RanGTP to transport cargos. Cell is enormously crowded place where DNA, RNA, proteins, lipids and small molecules cooperatively facilitate numerous cellular processes. In such environment, existence of nonspecific interactions between proteins is quite obvious. Considering this hypothesis, in this study, protein-protein docking approach was applied to determine the binding affinities of 12 human nuclear transport proteins. Results showed that KPNA1, TNPO1 and TNPO3 have greater affinity to bind with other transport proteins. Also, among 78 complexes (12 homodimers and 66 heterodimers), KPNA1-KPNB1, KPNA1-TNPO1 and KPNA1-TNPO3 complexes have the highest stability.

**Graphical abstract:** 

Initially, 12 human nuclear transport proteins PDB structures were retrieved from the 1. Protein data bank (PDB). These proteins had some missing terminals and residues thus, we used 2. SWISS-MODEL and 3. MODELLER v.10.1 to model those regions in these proteins. Next, we used widely popular web server, 4. ClusPro v.2.0 for protein-protein docking analysis among 12 proteins. Then, we employed 5. PRODIGY web server to calculate the binding affinities of 78 complexes (12 homodimers & 66 heterodimers). Finally, we utilised three web tools, 6. Arpeggio, 7. PIMA and 8. PDBePISA to analyse top-three complexes (KPNA1-KPNB1, KPNA1-TNPO1 & TNPO3) for in-depth interactions and energetics.
