## Supplementary material for "Decoding nonspecific interactions between human nuclear transport proteins: A computational study": Table S1

### Sheet: ClusPro scores
Complex #	Complex name	Cluster member	Weighted Score-Center	Weighted Score-Lowest energy
1	IPO4-IPO4	91	-698.3	-968.4
2	IPO4-IPO5	80	-787.8	-826.1
3	IPO4-IPO9	82	-723.9	-902.1
4	IPO4-IPO13	62	-851.5	-938.3
5	IPO4-KPNA1	119	-777.2	-843.6
6	IPO4-KPNA4	66	-677.4	-749.3
7	IPO4-KPNA6	73	-640.4	-686.9
8	IPO4-KPNB1	48	-736.5	-790.6
9	IPO4-TNPO1	47	-676.1	-875
10	IPO4-TNPO3	64	-759.5	-1048.5
11	IPO4-XPO1	69	-775.2	-868.2
12	IPO4-XPO5	78	-920.9	-956.3
13	IPO5-IPO5	57	-779.4	-800.4
14	IPO5-IPO9	45	-696.4	-724.7
15	IPO5-IPO13	39	-708.4	-882
16	IPO5-KPNA1	71	-772.7	-992.5
17	IPO5-KPNA4	69	-777.8	-803.7
18	IPO5-KPNA6	60	-634.9	-733.6
19	IPO5-KPNB1	64	-705.2	-817.7
20	IPO5-TNPO1	44	-635.4	-809.5
21	IPO5-TNPO3	65	-763.8	-875
22	IPO5-XPO1	75	-924	-953.7
23	IPO5-XPO5	43	-920.4	-920.4
24	IPO9-IPO9	35	-838.5	-1085
25	IPO9-IPO13	60	-800.5	-908.3
26	IPO9-KPNA1	51	-754	-862.9
27	IPO9-KPNA4	76	-802.5	-802.5
28	IPO9-KPNA6	45	-698.2	-1053.7
29	IPO9-KPNB1	56	-664.7	-896.6
30	IPO9-TNPO1	61	-717	-823.3
31	IPO9-TNPO3	49	-884.8	-1105.9
32	IPO9-XPO1	32	-716.9	-807.1
33	IPO9-XPO5	103	-888.5	-1069.4
34	IPO13-IPO13	25	-1014	-1041.4
35	IPO13-KPNA1	88	-856	-981.7
36	IPO13-KPNA4	44	-782.2	-823.2
37	IPO13-KPNA6	51	-865.2	-1104.4
38	IPO13-KPNB1	31	-1079.3	-1079.3
39	IPO13-TNPO1	40	-793.4	-1091.1
40	IPO13-TNPO3	33	-892.5	-901.2
41	IPO13-XPO1	49	-985.8	-985.8
42	IPO13-XPO5	63	-1239.8	-1261.5
43	KPNA1-KPNA1	196	-1217.7	-1708.9
44	KPNA1-KPNA4	107	-848.9	-1007.6
45	KPNA1-KPNA6	112	-805.6	-894.9
46	KPNA1-KPNB1	81	-949.7	-949.7
47	KPNA1-TNPO1	56	-750.1	-874.4
48	KPNA1-TNPO3	60	-905	-1025.8
49	KPNA1-XPO1	56	-836	-854.7
50	KPNA1-XPO5	51	-876.3	-939.5
51	KPNA4-KPNA4	74	-649.4	-826.2
52	KPNA4-KPNA6	74	-658.1	-817.4
53	KPNA4-KPNB1	61	-637.1	-715.5
54	KPNA4-TNPO1	60	-849.4	-957.9
55	KPNA4-TNPO3	79	-841.7	-909.8
56	KPNA4-XPO1	88	-752	-917.3
57	KPNA4-XPO5	59	-674.6	-857.8
58	KPNA6-KPNA6	67	-707.7	-888.4
59	KPNA6-KPNB1	74	-721.5	-765.3
60	KPNA6-TNPO1	67	-747.9	-747.9
61	KPNA6-TNPO3	77	-808.7	-993.3
62	KPNA6-XPO1	107	-807.6	-856.7
63	KPNA6-XPO5	96	-794.2	-985.5
64	KPNB1-KPNB1	124	-624.4	-711.7
65	KPNB1-TNPO1	66	-749.5	-952.7
66	KPNB1-TNPO3	92	-799.1	-944.7
67	KPNB1-XPO1	60	-683.4	-836.5
68	KPNB1-XPO5	37	-719.7	-823.7
69	TNPO1-TNPO1	37	-786.7	-919.8
70	TNPO1-TNPO3	45	-986.4	-997.9
71	TNPO1-XPO1	61	-1042.1	-1042.1
72	TNPO1-XPO5	49	-905.7	-911.5
73	TNPO3-TNPO3	52	-971.8	-1075.7
74	TNPO3-XPO1	56	-938.6	-1030.3
75	TNPO3-XPO5	48	-926.8	-987.1
76	XPO1-XPO1	35	-740.3	-839.1
77	XPO1-XPO5	51	-984.6	-984.6
78	XPO5-XPO5	93	-1130.1	-1168.9
