## Supplementary material for "Decoding nonspecific interactions between human nuclear transport proteins: A computational study": Table S2

### Sheet: KPNA1-KPNB1
Serial No.	Hydrogen bonds			Serial No.	Salt bridges
	KPNA1	Dist. [Å]	KPNB1		KPNA1	Dist. [Å]	KPNB1
1	E:LYS 160[ HZ1]	1.69	H:SER 12[ OG ]	1	E:ARG 163[ NH1]	3.15	H:GLU 148[ OE2]
2	E:ASN 162[HD22]	2.18	H:SER 12[ O ]	2	E:ARG 163[ NH2]	2.78	H:GLU 148[ OE2]
3	E:ARG 163[ HE ]	1.84	H:ARG 105[ O ]	3	E:ARG 179[ NH1]	3.99	H:ASP 334[ OD1]
4	E:ARG 163[HH11]	2.31	H:GLU 148[ OE2]	4	E:ARG 179[ NH1]	2.76	H:ASP 334[ OD2]
5	E:ARG 163[HH22]	1.90	H:ARG 105[ O ]	5	E:ARG 179[ NH2]	2.84	H:ASP 334[ OD1]
6	E:ARG 163[HH21]	1.81	H:GLU 148[ OE2]	6	E:ARG 179[ NH2]	2.95	H:ASP 334[ OD2]
7	E:ARG 179[HH11]	1.88	H:ASP 334[ OD2]	7	E:LYS 181[ NZ ]	2.73	H:ASP 334[ OD1]
8	E:LYS 181[ HZ1]	1.75	H:ASP 334[ OD1]	8	E:LYS 181[ NZ ]	3.56	H:ASP 334[ OD2]
9	E:ASN 195[HD22]	2.08	H:ASP 14[ OD1]	9	E:LYS 249[ NZ ]	2.64	H:ASP 341[ OD1]
10	E:TYR 218[ HH ]	1.90	H:ASP 339[ O ]	10	E:LYS 249[ NZ ]	2.56	H:ASP 341[ OD2]
11	E:ARG 238[HH11]	1.77	H:SER 67[ O ]	11	E:ARG 256[ NH1]	2.98	H:ASP 338[ OD1]
12	E:ARG 238[HH21]	1.85	H:SER 67[ O ]	12	E:ARG 256[ NH1]	2.85	H:ASP 338[ OD2]
13	E:LYS 249[ HZ3]	1.75	H:ASP 341[ OD1]	13	E:LYS 289[ NZ ]	3.91	H:GLU 281[ OE2]
14	E:LYS 249[ HZ2]	1.76	H:ASP 341[ OD2]	14	E:LYS 294[ NZ ]	2.57	H:ASP 338[ OD2]
15	E:LYS 249[ HZ1]	1.74	H:ASP 341[ O ]	15	E:LYS 294[ NZ ]	2.54	H:ASP 337[ OD1]
16	E:ARG 256[HH11]	2.02	H:ASN 336[ O ]	16	E:ARG 333[ NH1]	3.57	H:ASP 337[ OD1]
17	E:ARG 256[HH11]	2.11	H:ASN 336[ OD1]	17	E:ARG 333[ NH1]	2.72	H:ASP 337[ OD2]
18	E:ARG 256[HH21]	1.74	H:ASN 336[ OD1]	18	E:ARG 333[ NH2]	2.79	H:ASP 337[ OD1]
19	E:LYS 294[ HZ1]	1.77	H:ASP 338[ OD2]	19	E:ARG 333[ NH2]	2.80	H:ASP 337[ OD2]
20	E:LYS 294[ HZ3]	1.72	H:ASP 337[ O ]	20	E:ARG 335[ NE ]	3.95	H:GLU 437[ OE1]
21	E:LYS 294[ HZ2]	1.77	H:ASP 337[ OD1]	21	E:ARG 335[ NH1]	2.71	H:GLU 437[ OE1]
22	E:ARG 333[HH11]	1.82	H:ASP 337[ OD2]	22	E:ARG 335[ NH1]	3.61	H:GLU 441[ OE1]
23	E:ARG 335[HH12]	1.80	H:GLU 437[ OE1]	23	E:ARG 335[ NH1]	2.73	H:GLU 441[ OE2]
24	E:ARG 335[HH11]	1.83	H:GLU 441[ OE2]	24	E:ARG 335[ NH2]	2.91	H:GLU 441[ OE1]
25	E:MET 373[ H ]	2.40	H:CYS 436[ O ]	25	E:ARG 335[ NH2]	2.85	H:GLU 441[ OE2]
26	E:LYS 376[ HZ2]	2.47	H:ASP 426[ O ]	26	E:LYS 376[ NZ ]	2.58	H:ASP 426[ OD1]
27	E:LYS 376[ HZ1]	1.81	H:ASP 426[ OD1]	27	E:LYS 376[ NZ ]	2.62	H:ASP 426[ OD2]
28	E:LYS 376[ HZ3]	1.72	H:ALA 429[ O ]	28	E:ASP 232[ OD2]	3.98	H:ARG 15[ NH1]
29	E:SER 159[ O ]	3.60	H:SER 12[ OG ]	29	E:ASP 232[ OD1]	3.80	H:ARG 15[ NH2]
30	E:ASN 195[ OD1]	1.77	H:ARG 15[HH12]	30	E:ASP 232[ OD2]	2.86	H:ARG 15[ NH2]
31	E:ASP 232[ OD2]	1.91	H:ARG 15[HH21]	31	E:ASP 205[ OD2]	2.65	H:LYS 62[ NZ ]
32	E:GLU 121[ OE2]	2.04	H:GLN 51[HE21]	32	E:ASP 205[ OD1]	2.69	H:LYS 62[ NZ ]
33	E:ASP 205[ OD2]	2.36	H:LYS 62[ HZ3]	33	E:GLU 241[ OE2]	2.53	H:LYS 68[ NZ ]
34	E:VAL 203[ O ]	1.88	H:LYS 62[ HZ1]	34	E:GLU 241[ OE1]	2.68	H:LYS 68[ NZ ]
35	E:GLU 241[ OE2]	1.78	H:LYS 68[ HZ2]	35	E:GLU 121[ OE2]	3.58	H:ARG 105[ NE ]
36	E:GLU 241[ OE1]	1.72	H:LYS 68[ HZ1]	36	E:ASP 122[ OD2]	2.69	H:ARG 105[ NH1]
37	E:ASP 122[ OD2]	1.80	H:ARG 105[HH11]	37	E:ASP 122[ OD1]	2.98	H:ARG 105[ NH1]
38	E:ASP 122[ OD1]	1.77	H:ARG 105[HH21]	38	E:GLU 121[ OE1]	2.87	H:ARG 105[ NH2]
39	E:ASP 205[ OD2]	2.02	H:GLN 111[HE22]	39	E:GLU 121[ OE2]	2.97	H:ARG 105[ NH2]
40	E:GLU 51[ OE1]	1.90	H:LYS 269[ HZ3]	40	E:ASP 122[ OD2]	3.63	H:ARG 105[ NH2]
41	E:GLU 51[ OE2]	1.76	H:LYS 269[ HZ2]	41	E:ASP 122[ OD1]	2.72	H:ARG 105[ NH2]
42	E:ASP 221[ OD2]	1.99	H:ASN 336[HD22]	42	E:GLU 51[ OE1]	2.57	H:LYS 269[ NZ ]
43	E:GLU 295[ OE2]	1.85	H:LYS 346[ HZ3]	43	E:GLU 51[ OE2]	2.72	H:LYS 269[ NZ ]
44	E:ASP 374[ OD1]	1.90	H:ARG 434[ H ]	44	E:GLU 295[ OE2]	2.83	H:LYS 346[ NZ ]

### Sheet: KPNA1-TNPO1
Serial No.	Hydrogen bonds			Serial No.	Salt bridges
	TNPO1	Dist. [Å]	KPNA1		TNPO1	Dist. [Å]	KPNA1
1	I:ASN 374[HD22]	1.89	E:GLY 1[ O ]	1	I:LYS 319[ NZ ]	2.56	E:GLU 7[ OE1]
2	I:ASN 374[HD21]	2.27	E:MET 3[ SD ]	2	I:LYS 319[ NZ ]	2.54	E:GLU 7[ OE2]
3	I:LYS 319[ HZ3]	1.68	E:GLU 7[ O ]	3	I:ARG 246[ NH1]	2.77	E:ASP 122[ OD1]
4	I:LYS 377[ HZ2]	2.06	E:MET 13[ SD ]	4	I:ARG 246[ NH1]	2.76	E:ASP 122[ OD2]
5	I:LYS 377[ HZ3]	1.71	E:GLY 18[ O ]	5	I:ARG 246[ NH2]	2.80	E:GLU 125[ OE1]
6	I:ARG 464[HH11]	1.85	E:ASN 53[ OD1]	6	I:ARG 246[ NH1]	2.73	E:GLU 125[ OE1]
7	I:ARG 246[HH11]	1.84	E:GLU 125[ OE1]	7	I:ARG 246[ NH2]	2.86	E:GLU 125[ OE2]
8	I:ARG 391[HH22]	1.97	E:GLY 136[ O ]	8	I:ARG 246[ NH1]	3.90	E:GLU 125[ OE2]
9	I:ARG 391[ HE ]	2.09	E:GLY 136[ O ]	9	I:LYS 290[ NZ ]	2.56	E:ASP 211[ OD1]
10	I:LYS 290[ HZ3]	1.78	E:SER 175[ OG ]	10	I:LYS 290[ NZ ]	2.61	E:ASP 211[ OD2]
11	I:ARG 391[HH21]	1.76	E:ASN 176[ OD1]	11	I:ARG 295[ NH1]	2.75	E:ASP 247[ OD1]
12	I:ARG 391[HH11]	2.17	E:ASN 176[ OD1]	12	I:ARG 295[ NH2]	2.93	E:ASP 247[ OD1]
13	I:CYS 289[ SG ]	3.90	E:ASP 207[ O ]	13	I:ARG 295[ NH1]	2.87	E:ASP 247[ OD2]
14	I:LYS 290[ HZ2]	1.84	E:ASP 211[ OD1]	14	I:ARG 295[ NH2]	2.81	E:ASP 247[ OD2]
15	I:CYS 289[ SG ]	3.25	E:ASP 211[ OD1]	15	I:GLU 285[ OE2]	2.75	E:ARG 45[ NH1]
16	I:LYS 290[ HZ1]	1.75	E:ASP 211[ OD2]	16	I:GLU 244[ OE1]	3.31	E:ARG 45[ NH1]
17	I:GLU 285[ OE2]	1.94	E:ARG 45[HH12]	17	I:GLU 244[ OE2]	2.93	E:ARG 45[ NH1]
18	I:GLU 244[ OE2]	1.82	E:ARG 45[HH21]	18	I:GLU 244[ OE1]	2.78	E:ARG 45[ NH2]
19	I:GLU 244[ OE1]	1.84	E:LYS 46[ HZ2]	19	I:GLU 244[ OE2]	2.75	E:ARG 45[ NH2]
20	I:GLU 426[ OE1]	2.00	E:ASN 53[HD22]	20	I:GLU 244[ OE1]	2.55	E:LYS 46[ NZ ]
21	I:GLU 682[ OE1]	2.44	E:ARG 68[HH21]	21	I:GLU 278[ OE1]	2.68	E:LYS 50[ NZ ]
22	I:GLU 682[ OE2]	1.82	E:ARG 68[HH22]	22	I:GLU 278[ OE2]	3.16	E:LYS 50[ NZ ]
23	I:GLU 285[ OE1]	1.97	E:ASN 91[HD22]	23	I:GLU 682[ OE1]	2.89	E:ARG 68[ NH2]
24	I:ASP 384[ OD1]	1.97	E:ASN 96[ H ]	24	I:GLU 682[ OE2]	2.73	E:ARG 68[ NH2]
25	I:GLU 510[ OE1]	1.84	E:ARG 101[HH11]	25	I:GLU 509[ OE1]	2.86	E:ARG 101[ NH1]
26	I:ASP 248[ OD2]	2.13	E:ARG 163[ HE ]	26	I:GLU 509[ OE2]	2.79	E:ARG 101[ NH1]
27	I:ASP 248[ OD2]	1.80	E:ARG 163[HH22]	27	I:GLU 510[ OE1]	2.73	E:ARG 101[ NH1]
28	I:LEU 251[ O ]	1.78	E:ARG 163[HH21]	28	I:GLU 510[ OE2]	3.89	E:ARG 101[ NH1]
29	I:ASP 392[ OD1]	1.83	E:ARG 179[HH21]	29	I:GLU 510[ OE1]	2.75	E:ARG 101[ NH2]
30	I:GLN 430[ OE1]	1.71	E:LYS 181[ HZ1]	30	I:GLU 510[ OE2]	2.71	E:ARG 101[ NH2]
				31	I:ASP 248[ OD2]	2.98	E:ARG 163[ NE ]
				32	I:ASP 248[ OD2]	2.75	E:ARG 163[ NH2]
				33	I:ASP 392[ OD2]	2.74	E:ARG 179[ NH1]
				34	I:ASP 392[ OD1]	2.82	E:ARG 179[ NH1]
				35	I:ASP 392[ OD2]	3.48	E:ARG 179[ NH2]
				36	I:ASP 392[ OD1]	2.69	E:ARG 179[ NH2]

### Sheet: KPNA1-TNPO3
Serial No.	Hydrogen bonds			Serial No.	Salt bridges
	TNPO3	Dist. [Å]	KPNA1		TNPO3	Dist. [Å]	TNPO3
1	J:LYS 27[ HZ1]	1.75	E:GLU 14[ OE2]	1	J:LYS 27[ NZ ]	2.59	E:GLU 14[ OE2]
2	J:LYS 68[ HZ1]	1.80	E:GLU 51[ OE1]	2	J:LYS 68[ NZ ]	2.52	E:GLU 51[ OE1]
3	J:GLN 72[HE22]	2.12	E:GLU 51[ OE2]	3	J:LYS 68[ NZ ]	2.65	E:GLU 51[ OE2]
4	J:LYS 68[ HZ2]	1.72	E:GLU 51[ OE2]	4	J:ARG 789[ NH1]	3.37	E:GLU 114[ OE1]
5	J:HIS 155[ NE2]	3.48	E:SER 97[ OG ]	5	J:ARG 789[ NH2]	2.80	E:GLU 114[ OE1]
6	J:ARG 348[HH21]	2.45	E:ARG 101[ O ]	6	J:ARG 166[ NE ]	3.08	E:ASP 137[ OD1]
7	J:ARG 348[ HE ]	2.11	E:GLN 105[ OE1]	7	J:ARG 166[ NH2]	2.82	E:ASP 137[ OD1]
8	J:ARG 348[HH22]	1.71	E:GLN 105[ OE1]	8	J:ARG 165[ NH2]	2.72	E:ASP 211[ OD1]
9	J:ARG 789[HH21]	1.82	E:GLU 114[ OE1]	9	J:ARG 165[ NH1]	2.75	E:ASP 211[ OD1]
10	J:GLN 743[HE21]	1.96	E:GLU 119[ OE2]	10	J:ARG 165[ NH1]	2.77	E:ASP 211[ OD2]
11	J:ARG 166[HH11]	1.96	E:ASN 133[ O ]	11	J:ARG 920[ NH1]	2.93	E:ASP 232[ OD1]
12	J:ARG 166[HH21]	1.90	E:ALA 135[ O ]	12	J:ARG 920[ NH2]	2.70	E:ASP 232[ OD1]
13	J:ARG 166[HH22]	2.29	E:GLY 136[ O ]	13	J:ARG 920[ NH1]	2.77	E:ASP 232[ OD2]
14	J:ARG 166[ HE ]	2.21	E:ASP 137[ OD1]	14	J:ARG 920[ NH2]	3.70	E:ASP 232[ OD2]
15	J:ARG 166[HH22]	1.90	E:ASP 137[ OD1]	15	J:GLU 28[ OE1]	2.73	E:LYS 46[ NZ ]
16	J:ARG 923[ HE ]	1.94	E:ASN 195[ O ]	16	J:GLU 28[ OE2]	2.79	E:LYS 46[ NZ ]
17	J:ARG 920[ HE ]	1.89	E:ASN 195[ OD1]	17	J:GLU 304[ OE2]	2.75	E:ARG 101[ NH1]
18	J:ARG 920[HH22]	2.49	E:ASN 195[ OD1]	18	J:GLU 257[ OE1]	2.94	E:ARG 101[ NH2]
19	J:ARG 923[HH22]	1.96	E:LEU 197[ O ]	19	J:GLU 257[ OE2]	2.68	E:ARG 101[ NH2]
20	J:ARG 165[HH21]	1.85	E:ASP 211[ OD1]	20	J:ASP 787[ OD2]	2.65	E:LYS 160[ NZ ]
21	J:GLN 894[HE22]	2.06	E:ASP 232[ OD1]
22	J:ARG 920[HH21]	1.79	E:ASP 232[ OD1]
23	J:ARG 923[HH11]	1.95	E:ALA 233[ O ]
24	J:ARG 923[HH21]	2.14	E:ALA 233[ O ]
25	J:ARG 165[HH22]	1.83	E:LYS 249[ O ]
26	J:TYR 19[ OH ]	1.95	E:PHE 5[ H ]
27	J:TYR 19[ O ]	2.37	E:ASN 11[HD22]
28	J:GLU 28[ OE1]	1.98	E:LYS 46[ HZ3]
29	J:GLU 28[ OE2]	1.88	E:LYS 46[ HZ1]
30	J:GLU 152[ OE2]	2.05	E:ASN 53[HD21]
31	J:HIS 155[ O ]	2.40	E:ASN 53[HD22]
32	J:GLU 304[ OE2]	1.78	E:ARG 101[HH12]
33	J:GLU 257[ OE2]	1.80	E:ARG 101[HH21]
34	J:ASP 787[ OD1]	2.03	E:GLN 156[HE22]
35	J:ASP 787[ OD2]	1.70	E:LYS 160[ HZ1]
36	J:ASN 164[ OD1]	1.82	E:ARG 179[HH12]
37	J:ARG 920[ O ]	1.88	E:ASN 195[HD22]
38	J:ILE 161[ O ]	1.82	E:LYS 249[ HZ1]
39	J:ARG 160[ O ]	2.19	E:LYS 249[ HZ2]
